# Recognition of Ovarian Tumor-Derived Non-canonical Peptide Induces Memory-Like Features in Natural Killer Cells

**DOI:** 10.1101/2025.09.15.676162

**Authors:** Yizhe Sun, Yaroslav Kaminskiy, Rui M. Branca, Shuhan Li, Okan Gultekin, Kovi Govindajaran, Sahar Salehi, Janne Lehtiö, Dhifaf Sarhan

## Abstract

Immune cell-based immunotherapy has emerged as a promising strategy for both hematologic malignancies and solid tumors. The adaptive properties of T and B cells, namely, antigen specificity and long-term immune memory, form the foundation of approaches such as chimeric antigen receptor (CAR) T-cell therapy and tumor vaccines. In contrast, natural killer (NK) cells, traditionally classified as innate lymphocytes, have been appreciated primarily for their immediate cytotoxicity against tumor cells, but not for long-term memory-like responses. Recent evidence has revealed a subset of NK cells defined as adaptive NK cells (aNK) capable of developing adaptive features, particularly in response to cytomegalovirus (CMV) primarily, and more recently, to ovarian tumor-derived antigens. However, whether tumor-derived peptides can specifically induce NK cell memory, and the corresponding interaction patterns, remains largely unexplored.

In this study, we employed a proteogenomic approach combining RNA sequencing (RNA-seq) with HLA-E immunoprecipitation to identify both canonical and non-canonical peptides presented by primary ovarian tumor cells. Among four tumor-derived neo-antigenic peptides, the 9-mer peptide APAPAPAPL demonstrated the strongest binding affinity to HLA-E and engagement with the NK receptors NKG2C/A. Functional *in vitro* assays confirmed that this peptide could induce memory-like NK cell responses, including antigen-specific recall activity and enhanced tumor cytotoxicity. Furthermore, structural modeling using AutoDock Vina and Rosetta Dock illustrated that peptides with similar binding capacity shared conserved interaction patterns and docking orientations.

Together, this systemic study highlights a novel mechanism for inducing NK cell memory through tumor-derived neoantigens. It also paves the way for the development of NK cell-targeted cancer vaccines, representing a new direction in tumor immunotherapy beyond conventional T cell-centered strategies.
