## Supplementary Table 1 for "Recognition of Ovarian Tumor-Derived Non-canonical Peptide Induces Memory-Like Features in Natural Killer Cells"

1130	1134	1136	1137	1148	1150	1153
ALVVQVAEA	AAGPPISE	AGEKEAKSD	APAPAPAPL	APEAEQGGAE	AAAAPAPAA	APEAEQGGAE
DPETGNI	AAGPPISEG	APAAGEDA	APAPTPAPAP	EKQAGES	APEAEQGGAE	AVISGEED
DSYTPKVI	AAGPPLSE	DEEEDDDD	DLGGGTFDVS	EQEKQAGES	DEEEDDDD	DVANKIGII
DVKDVLDS	AEQGGAE	EDEEDDDD	SFGFGGTN	ESSEEEQ	DEIKLT	EEDDDDE
EASLYQS	AKWESGY	ENAGEDPGL	VVTGNMGSNDKVGDF	ETIEEE	DTKKQKTDEDD	EKQAGES
EDLKIT	DAVEDLE	ESSEEEQ		ETLEEE	DVKDVLDS	ESSEEEQ
EVVAGIKEY	DEIKLT	GPPISEGK		FDPNTEE	EKQAGES	IVDPVSNL
ILDKKVEKV	DLDTNADKQLSF	IISTDPNTN		FDPNTEENL	ENAGEDPGLA	KTDEDD
IVDPVSNL	DVPLVIS	IIYDYGTDN		IIYDYGTD	ESSEEEQ	KYFDEHYEY
LDKKVEKV	EKQAGES	IYDYGTDN		INDPFID	EVVGGSSDSY	LSEGVTISY
LEAQAATGF	EVVGGSSDSY	LAADEDD		LIAVGVGAQ	FDPNTE	NSDPQFV
LPVGGSLEDE	FDPNTEE	LAADEDDD		LVLDEIK	FDPNTEE	PEAEQGGAE
LVLDEIK	IANSLNDD	LEAQAATGF		LVLDELK	FDPNTEEN	PQGKKTKFE
LVLDELK	IIASDDGF	LIAVGVGAQ		PAAKVSKKELN	FGPGPGSN	QEKQAGES
NLVLDEIK	IINTFHQY	NMGSNSIY		PEAEQGGAE	GFTTPTGT	QESSEEEQ
QGWDPGLA	INDPFID	NSDPQFV		PGPTPSGTN	IIYDYGTD	SSEEEQ
SLWGQPAEA	ISWYDNE	NVGTTHDL		PPTQQSSAE	ILEGLDVG	TSDVGGYYY
STGFGEY	ISWYDNEF	PEAEQGGAE		QEKQAGES	ILGPPGSVY	VLDEIK
SVEDIDA	IVDPVSNL	PVGGSLEDE		SKGKIYPVGY	INDPFID	YDPEAAS
TIEIQEN	LDTNADKQLS	QESSEEEQ		SSEEEQ	IVDPVSNL	YNDFGNY
TLELQEN	LEAQAATGF	QGGYPQGP		TIEEVD	IYDYGTDN
VFTSLNK	QPVGTGGVQ	QKAEGAGDAK		TLEEVD	KDEISTTDAIFVQRDLK
VMAGDIYSV	SPKEED	QPVGTGGVQ		VDSDGDGEIS	LDKKVEKV
VMGNNPADL	TIEIQEN	SSEEEQ		VTGPGGVD	LGDIATDY
VPYLVGQVV	TLELQEN	VMGNNPADL		VVESTGVF	LIAVGVGAQ
	VAEGGLNSGF	VVESTGVF		VDSDGDGEIS	LITGGTYA
	VDSDGDGEIS	YDPEAASA		VTGPGGVD	LVLDEIK
	VMGNNPADL	YNNQPID		VVESTGVF	LVLDELK
	VVAGTNY	YVTGPGGVD			LVPVGYT
	YDPEAASA	YYDEDED			NMGSNSIY
	YSPISITSA				PAAKVSKKELN
					PEAEQGGAE
					PGPTPSGTN
					PVGGSLEDE
					QEKQAGES
					QGGYPQGP
					SSEEEQ
					VDPELQ
					VDSDGDGEIS
					VMAGDIYSV
					VMGNNPADL
					VQGPVGTDF
					YDPEAAS
